# RNA decay via the nuclear exosome is essential for Piwi-mediated transposon silencing

**DOI:** 10.64898/2025.12.16.694471

**Authors:** Changwei Yu, Toni Manolova, Laszlo Tirian, Dominik Handler, Ulrich Hohmann, Filip Nemčko, Júlia Portell-Montserrat, Guillaume Giraud Collet, Jakob Schnabl-Baumgartner, Ellie Blake, Peter Duchek, Maria Novatchkova, Elisabeth Roitinger, Felipe Karam Teixeira, Sebastian Falk, Julius Brennecke

**Affiliations:** Institute of Molecular Biotechnology of the Austrian Academy of Sciences (IMBA), Vienna BioCenter (VBC); Vienna, 1030, Austria; Max Perutz Labs, Vienna Biocenter Campus (VBC); Vienna, 1030, Austria; University of Vienna, Max Perutz Labs, Department of Structural and Computational Biology; Vienna, 1030, Austria; Vienna BioCenter PhD Program, Doctoral School of the University of Vienna and Medical University of Vienna; Vienna, 1030, Austria; Research Institute of Molecular Pathology (IMP), Vienna BioCenter (VBC); Vienna, 1030, Austria; Université Paris Cité, Magistère Européen de génétique; Paris, 75006, France; University of Cambridge, Department of Genetics, Cambridge CB2 3EH, UK; University of Cambridge, Department of Physiology, Development and Neuroscience, Cambridge CB2 3DY, UK

## Abstract

Nuclear Argonaute proteins safeguard genome integrity by directing transcriptional silencing and heterochromatin formation at transposon loci. Yet it remains unclear how Argonautes enforce robust repression while relying on target transcription for their own recruitment. Here we show that transposon silencing by the *Drosophila* nuclear Piwi–piRNA pathway requires degradation of target RNA by the nuclear exosome. Using proximity proteomics at endogenous Piwi target sites, we identify two previously uncharacterized paralogs, TEsup-1 and TEsup-2, as essential cofactors for Piwi-mediated silencing. TEsup proteins act in part by engaging nuclear exosome adaptor complexes at piRNA-targeted transcripts through a domain that recognizes proline-rich peptides. Disruption of the Piwi–TEsup–exosome axis leads to accumulation and nuclear export of piRNA-targeted transposon RNAs. Notably, the *P*-element—which evades heterochromatin-based repression—is silenced primarily through this RNA-decay pathway. Thus, the nuclear piRNA pathway couples target recognition to RNA degradation, reconciling small RNA–guided heterochromatin formation with ongoing transcription at target loci.
