## Supplemental Table 2 for "RNA decay via the nuclear exosome is essential for Piwi-mediated transposon silencing"

### Sheet: Suppl. Table Fly strains
Fly strains used/generated in this study
Category	Genotype	Identifiers	Source	Additional information
endogenous tagged line	w;; 3xFLAG-V5-Precission-GFP-CG31510;	TEsup-1(CG31510)	this study	Endogenously N-terminal tagged TEsup-1
endogenous tagged line	3xFLAG-V5-Precission-GFP-CG7065;;;	TEsup-2(CG7065)	this study	Endogenously N-terminal tagged TEsup-2
control line	w[1118]; ;	w[1118]	Bloomington stock 3605	wildtype lab strain
MTD-Gal4 driver	Cog-GAL4; NGT-GAL4; nos-GAL4;	maternal triple driver (MTD)	Bloomington stock 31777	Gal4 driver
GAL4 driver	w[*]; P{w[+mC]=matalpha-GAL4-VP16}V2H/CyO	alphaTub67C, GAL4::VP16	Bloomington stock 7062	Mat-tub-GAL4
GAL4 driver	w[*]; P{w[+mC]=matalpha4-GAL-VP16}V37/TM3,sb	alphaTub67C, GAL4::VP16	Bloomington stock 7063	Mat-tub-GAL4
RNAi line	w;; pW20>w_sh[attP2]/TM3, Sb;	white (CG2759)	Mohn et al., 2014	Control RNAi line
RNAi line	w;; pW20>CG31510_sh[attP2]/TM3, Sb;	TEsup-1(CG31510)	this study	TEsup-1 RNAi line
RNAi line	w;; pW20>CG7065_sh[attP2]/TM3, Sb;	TEsup-2(CG7065)	this study	TEsup-2 RNAi line
RNAi line	w;;pW20>CG31510_sh&CG7065_sh[attP2]/TM3, Sb;	TEsup-1,TEsup-2	this study	double-sh RNAi line for both TEsup-1 & 2
endogenous tagged line	w; 3xFLAG-V5-Precission-GFP-CG4294;;	CG4294(dZfc3h1)	this study	Endogenously N-terminal tagged CG4294
endogenous tagged line	w;; CG9715-GFP-Precission-V5-3xFLAG;	CG9715(dZcchc7)	this study	Endogenously C-terminal tagged CG9715
endogenous tagged line	w; CG4622-GFP-Precission-V5-3xFLAG;;	CG4622(dZcchc8)	this study	Endogenously C-terminal tagged CG4622
RNAi line	w;; pW20>CG4294_sh[attP2]/TM3, Sb;	CG4294(dZfc3h1)	this study	CG4294 RNAi line
RNAi line	w;; pW20>CG9715_sh[attP2]/TM3, Sb;	CG9715(dZcchc7)	this study	CG9715 RNAi line
RNAi line	w;; pW20>CG4622_sh[attP2]/TM3, Sb;	CG4622(dZcchc8)	this study	CG4622 RNAi line
RNAi line	w;;pW20>CG4294_sh&CG9715_sh[attP2]/TM3, Sb;	CG4294, CG9715	this study	double-sh RNAi line for CG4294 and CG9715
RNAi line	w;;pUASgs>CG4294_sh&CG9715_sh[attP2]/TM3, Sb;	CG4294, CG9715	this study	double-sh RNAi line for CG4294 and CG9715
RNAi line	w;;pW20>CG4294_sh&CG4622_sh[attP2]/TM3, Sb;	CG4294, CG4622	this study	double-sh RNAi line for CG4294 and CG4622
RNAi line	w;;pW20>CG9715_sh&CG4622_sh[attP2]/TM3, Sb;	CG9715, CG4622	this study	double-sh RNAi line for CG9715 and CG4622
RNAi line	w;; pW20>Mtr4_sh[attP2]/TM3, Sb;	Mtr4	this study	Mtr4 RNAi line
mutant line	w;; CG31510[guide1_guide2];	TEsup-1(CG31510)	this study	TEsup-1 frameshift null
mutant line	CG7065 [guide1_guide2];;;	TEsup-2(CG7065)	this study	TEsup-2 frameshift null
mutant line	w;; 3xFLAG-V5-Precission-GFP-CG31510 ΔPRD;	TEsup-1(CG31510)	this study	In frame deletion of PRD in GFP-TEsup-1 line
mutant line	3xFLAG-V5-Precission-GFP-CG7065 ΔPRD;;;	TEsup-2(CG7065)	this study	In frame deletion of PRD in GFP-TEsup-2 line
Harwich line	[Harwich]; [Harwich]; nos-GAL4::VP16/TM3 Ser	P-element, Harwich	FK Teixeira et al., 2017	Contains active P-element
transgenic line	w; EGFP_vas [attP40]; ;	Vasa	VDRC stock 313368	GFP-Vasa
transgenic line	; pUASp>lambdaN-3xflag-CG31510 [attP40]/CyO;	lambdaN-3xflag-CG31510 [attP40	this study	lambdaN-3xflag-CG31510 [attP40]
transgenic line	; pUASp>lambdaN-3xflag-CG7065 [attP40]/CyO;	lambdaN-3xflag-CG7065	this study	lambdaN-3xflag-CG7065 [attP40]

### Sheet: Suppl. Table Cell-lines
Cell-lines used/generated in this study
Category	Genotype	Identifiers	Source	Purpose
WT OSCs	wild type	OSCs	Saito et al.,2009	WT OSCs
transgene in OSCs	GFP-TurboID-NLS	GFP-TurboID-NLS	this study	knock-in of GFP-TurboID-NLS expression cassette into the genome by CRISPR
endogenous tagged OSCs	Puro-P2A-3xFLAG-TurboID-Piwi;	Piwi	this study	Endogenously N-terminal tagged Piwi
endogenous tagged OSCs	Mael-TurboID-3xFLAG-P2A-Puro	Mael	this study	Endogenously C-terminal tagged Mael
endogenous tagged OSCs	Puro-P2A-3xFLAG-TurboID-Panx;	Panx	this study	Endogenously N-terminal tagged Panx
endogenous tagged OSCs	Puro-P2A-3xFLAG-TurboID-CG31510;	TEsup-1(CG31510)	this study	Endogenously N-terminal tagged CG31510
endogenous tagged OSCs	Puro-P2A-3xFLAG-TurboID-CG7065;	TEsup-2(CG7065)	this study	Endogenously N-terminal tagged CG7065
endogenous tagged OSCs	Puro-P2A-3xFLAG-V5-Precission-GFP-CG31510;	TEsup-1(CG31510)	this study	Endogenously N-terminal tagged CG31510
endogenous tagged OSCs	Puro-P2A-3xFLAG-V5-Precission-GFP-CG7065;	TEsup-2(CG7065)	this study	Endogenously N-terminal tagged CG7065
endogenous tagged OSCs	Puro-P2A-LamdaN-3xFLAG-Panx;	Panx	this study	Endogenously N-terminal tagged Panx
endogenous tagged OSCs	Puro-P2A-LamdaN-3xFLAG-CG31510;	TEsup-1(CG31510)	this study	Endogenously N-terminal tagged CG31510
endogenous tagged OSCs	Puro-P2A-LamdaN-3xFLAG-CG7065;	TEsup-2(CG7065)	this study	Endogenously N-terminal tagged CG7065
endogenous tagged OSCs	Mtr4-linker-dTAG-V5-3xFLAG-P2A-Puro	Mtr4	this study	Endogenously C-terminal tagged Mtr4
endogenous tagged OSCs	Puro-P2A-3xFLAG-V5-Precission-GFP-CG4294;	CG4294(dZfc3h1)	this study	Endogenously N-terminal tagged CG4294
endogenous tagged OSCs	CG9715-GFP-Precission-V5-3xFLAG-P2A-Puro	CG9715(dZcchc7)	this study	Endogenously C-terminal tagged CG9715
endogenous tagged OSCs	CG4622-GFP-Precission-V5-3xFLAG-P2A-Puro	CG4622(dZcchc8)	this study	Endogenously C-terminal tagged CG4622
Other tested cell lines
transgene in OSCs	ARF16-HA-P2A-OsTIR1-3xMyc-T2A-Blasticidin	OsTIR1	this study	Ubi63E_ARF16-HA-P2A-OsTIR1-3xMyc-T2A-Blasticidin expression cassette
endogenous tagged OSCs	Mtr4-AID-3xFLAG-P2A-Puro	Mtr4	this study	Endogenously C-terminal tagged Mtr4 in OsTIR1 expressing OSCs
endogenous tagged OSCs	Puro-P2A-AID--3xFLAG-CG4294	CG4294(dZfc3h1)	this study	Endogenously N-terminal tagged CG4294 in OsTIR1 expressing OSCs
endogenous tagged OSCs	Puro-P2A-AID--3xFLAG-Panx	Panx	this study	Endogenously N-terminal tagged Panx in OsTIR1 expressing OSCs
endogenous tagged OSCs	Puro-P2A-AID--3xFLAG-CG7065	TEsup-2(CG7065)	this study	Endogenously N-terminal tagged CG7065 in OsTIR1 expressing OSCs
endogenous tagged OSCs	Puro-P2A-3xFLAG-V5-dTAG-linker-Panx	Panx	this study	Endogenously N-terminal tagged Panx
endogenous tagged OSCs	Puro-P2A-3xFLAG-V5-dTAG-linker-CG31510	TEsup-1(CG31510)	this study	Endogenously N-terminal tagged CG31510
endogenous tagged OSCs	Puro-P2A-3xFLAG-V5-dTAG-linker-CG7065	TEsup-2(CG7065)	this study	Endogenously N-terminal tagged CG7065
endogenous tagged OSCs	Puro-P2A-3xFLAG-V5-dTAG-linker-CG4294	CG4294(dZfc3h1)	this study	Endogenously N-terminal tagged CG4294
