## Supplemental Table 3 for "RNA decay via the nuclear exosome is essential for Piwi-mediated transposon silencing"

### Sheet: Suppl. Table gRNAs
Guide RNAs used in this study
gRNA name	gRNA sequences	Purpose
Piwi gRNA	GAGTGCCAAAAAGTAACAA	endogenous tagging of Piwi in OSCs
Mael gRNA	GCACTCGCGTTTAATTCGGA	endogenous tagging of Mael in OSCs
Panx gRNA	TGAAAAGCGATTTTTCATCA	endogenous tagging of Panx in OSCs
Sienski1 gRNA	GAAGTTTGCCACATGCAACG	knock-in of GFP-TurboID-NLS expression cassette in OSCs
CG31510 gRNA	TTGAAAACAAACCCATGGAT	endogenous tagging of CG31510 in OSCs
CG7065 gRNA	GAAACGATGAGCTTCCTGCC	endogenous tagging of CG7065 in OSCs
CG4294 gRNA	CGTGAGACAAAAATGGTTGT	endogenous tagging of CG4294 in OSCs
CG9715 gRNA	CATTCCCTGATGTGCAACTG	endogenous tagging of CG9715 in OSCs
CG4622 gRNA	AACGAGAACTGACGAGACCA	endogenous tagging of CG4622 in OSCs
MTR4 gRNA	ATCTTACAGATACAACGACG	endogenous tagging of Mtr4 in OSCs
CG31510 gRNA	AAACATcGAgAACAAACCCA	endogenous tagging of CG31510 in fly
CG7065 gRNA	GAAACGATGAGCTTCCTGCC	endogenous tagging of CG7065 in fly
CG4294 gRNA	GGCACAGCCACAATGCCCC	endogenous tagging of CG4294 in fly
CG9715 gRNA	GAACGAGAACTGACGAGACC	endogenous tagging of CG9715 in fly
CG4622 gRNA	GTGCAACTGAGGATTAGCCA	endogenous tagging of CG4622 in fly
TEsup-1 gRNA1	GTATTTCCGAAGCGGGTATG	TEsup-1 frameshift null fly
TEsup-1 gRNA2	GATTACACAACAGCTAGACC	TEsup-1 frameshift null fly
TEsup-1 gRNA3	CAAATGTCGCCATCGCGCAA	In frame deletion of PRD in GFP-TEsup-1 fly
TEsup-1 gRNA4	AATGACCAATAACGAATTGG	In frame deletion of PRD in GFP-TEsup-1 fly
TEsup-2 gRNA1	GCACTTGACCAAATTCCCAG	TEsup-2 frameshift null fly
TEsup-2 gRNA2	GCTTATAGTCGTATTGATTT	TEsup-2 frameshift null fly
TEsup-2 gRNA3	TTGTTCACGCCACCTGCAGG	In frame deletion of PRD in GFP-TEsup-2 fly
TEsup-2 gRNA4	CACGGATCTTGTAGCGCTCC	In frame deletion of PRD in GFP-TEsup-2 fly
