## Supplemental Table 4 for "RNA decay via the nuclear exosome is essential for Piwi-mediated transposon silencing"

### Sheet: Suppl. Table siRNAs
Guide RNAs used in this study
gene	orientation	sequence	source
luciferase	sense	GAAGUUUCCUAAUACUGAAUU	Sigma-Aldrich
	antisense	UUCAGUAUUAGGAAACUUCUU	Sigma-Aldrich
Piwi	sense	CACCUUCACGCCUGGGAGCUU	Sigma-Aldrich
	antisense	GCUCCCAGGCGUGAAGGUGUU	Sigma-Aldrich
CG31510-siRNA1	sense	CGACGAAAGCUGUGCAGAAUU	Sigma-Aldrich
	antisense	UUCUGCACAGCUUUCGUCGUU	Sigma-Aldrich
CG31510-siRNA2	sense	CUAUCAAUAAGGUAGUUAAUU	Sigma-Aldrich
	antisense	UUAACUACCUUAUUGAUAGUU	Sigma-Aldrich
CG7065-siRNA1	sense	GGCAGGUCACGCAAUCUAAUAUU	Sigma-Aldrich
	antisense	UUAGAUUGCGUGACCUGCCGAUU	Sigma-Aldrich
CG7065-siRNA2	sense	CAGAGAUGUACGAAUCAAAUCUU	Sigma-Aldrich
	antisense	UUUGAUUCGUACAUCUCUGUAUU	Sigma-Aldrich
CG4294-siRNA1	sense	GGCGAUGACUACAGGUUAAUU	Sigma-Aldrich
	antisense	UUAACCUGUAGUCAUCGCCUU	Sigma-Aldrich
CG4294-siRNA2	sense	GGUUCAGGGUUGAGCAUAAUU	Sigma-Aldrich
	antisense	UUAUGCUCAACCCUGAACCUU	Sigma-Aldrich
Neos-siRNA1	sense	GGUUUGUGUGCAGUAGAAAUU	Sigma-Aldrich
	antisense	UUUCUACUGCACACAAACCUU	Sigma-Aldrich
Neos-siRNA2	sense	GGUCACACUAGAAUCUUCAUU	Sigma-Aldrich
	antisense	UGAAGAUUCUAGUGUGACCUU	Sigma-Aldrich
Smid-siRNA1	sense	GGAAUAUUCACGACGCAAAUU	Sigma-Aldrich
	antisense	UUUGCGUCGUGAAUAUUCCUU	Sigma-Aldrich
Smid-siRNA2	sense	CCACGAAUAGUGUGAUGAAUU	Sigma-Aldrich
	antisense	UUCAUCACACUAUUCGUGGUU	Sigma-Aldrich
Panx	sense	UUCUUGUACAGCGUAGCCGUU	Sigma-Aldrich
	antisense	CGGCUACGCUGUACAAGAAUU	Sigma-Aldrich
LamdaN	sense	CGCUGAGAAACAAGCUCAAUU	Sigma-Aldrich
	antisense	UUGAGCUUGUUUCUCAGCGUU	Sigma-Aldrich
Rrp6	sense	TCCGTTTGTTCCAAGACTCUU	Sigma-Aldrich
	antisense	TTGAGTCTTGGAACAAACGUU	Sigma-Aldrich
Rrp40	sense	GCGAGAGUCCUGAAUGCAAUU	Sigma-Aldrich
	antisense	UUGCAUUCAGGACUCUCGCUU	Sigma-Aldrich
Dis3	sense	CCGAGUUACUCAGCUCAAAUU	Sigma-Aldrich
	antisense	UUUGAGCUGAGUAACUCGGUU	Sigma-Aldrich
Ski6 (Rrp41)	sense	GCUCCCAGAUAGACAUAUAUU	Sigma-Aldrich
	antisense	UAUAUGUCUAUCUGGGAGCUU	Sigma-Aldrich
CG9715/dZcchc7	sense	GCAAGAGCUAAGAGACGAAUU	Sigma-Aldrich
	antisense	UUCGUCUCUUAGCUCUUGCUU	Sigma-Aldrich
CG4622/dZcchc8	sense	CCGAAGAAUUGACCAGAAAUU	Sigma-Aldrich
	antisense	UUUCUGGUCAAUUCUUCGGUU	Sigma-Aldrich
Mtr4	sense	GGAUUGUCACGCACUUGUUUU	Sigma-Aldrich
	antisense	AACAAGUGCGUGACAAUCCUU	Sigma-Aldrich
