## Supplemental Table 5 for "RNA decay via the nuclear exosome is essential for Piwi-mediated transposon silencing"

### Sheet: Suppl. Table antibodies
Antibodies used/generated in this study
Antibodies	Source	Identifier	Experiment
Anti-FLAG M2 mouse monoclonal antibody	Sigma Aldrich	Cat# F1804-1MG	Western blot 1:1000
Anti-Piwi rabbit polyclonal antibody	Olivieri et al. 2010	A37, Rabbit 3780	Western blot 1:1000
Anti-Actin rabbit antibody	Sigma-Aldrich	Cat# A2066-2ML	Western blot 1:2000
Anti-Histone H3 rabbit polyclonal antibody	Abcam	Cat# ab1791	Western blot 1:10,000
Anti-Mael mouse monoclonal antibody	Sienski et al., 2012	7A11-B2	Western blot 1:100
Anti-Panx mouse monoclonal antibody	Sienski et al., 2015	2B4-H11	western blot 1:20
Anti-CG31510 mouse monoclonal antibody	this study	2C3-C7	Western blot 1:50
Anti-CG7065 mouse monoclonal antibody	this study	5H5-H1-H10	Western blot 1:50
Anti-CG7065 mouse monoclonal antibody	this study	3A4_3H3_C7	immunofluorescence staining 1:100
Anti-FLAG M2 Magnetic Beads	Sigma Aldrich	Cat# M8823-1ML	co-immunoprecipitation
Anti-Mouse IgG Peroxidase goat antibody	Thermo Fisher	Cat# G-21040	Western blot 1:5000
Anti-Rabbit IgG Peroxidase goat antibody	Sigma-Aldrich	Cat# G-21234	Western blot 1:5000
Anti-Mouse IgG goat antibody, Alexa Fluor 488	Life Technologies	A11001	immunofluorescence staining 1:500
Anti-Mouse IgG goat antibody, Alexa Fluor 568	Life Technologies	A-11004	immunofluorescence staining 1:500
Anti-Piwi monoclonal antibody produced in mouse	Senti et al., 2015	Anti-Piwi_8C-E4	Western blot 1:1000, IF, 1:1000
Anti-Aubergine monoclonal antibody produced in mouse	Senti et al., 2015	Anti-Aub_8A3-D7	Immunofluorescence 1:1000
Anti-Ago3 monoclonal antibody produced in mouse	Senti et al., 2015	Anti-Ago3_7B4-C2	Immunofluorescence 1:1000
Wheat Germ Agglutinin, Alexa Fluor 647 Conjugate	Thermo Fisher Scientific	Cat# W32466	immunofluorescence staining 1:200
Anti-Mouse IgG light chain, Peroxidase goat antibody	Cell Signaling Technology	# 91196S	Western blot 1:2000
Anti-Arx mouse monoclonal antibody	Dönertas et al., 2013	3D8E4D4	Western blot 1:100
Anti-Actin rabbit antibody	Sigma-Aldrich	Cat# A2066	Western blot 1:2000
