## Supplemental Table 6 for "RNA decay via the nuclear exosome is essential for Piwi-mediated transposon silencing"

### Sheet: Suppl. Table qPCR primers
Antibodies used/generated in this study
Oligo name	Sequence
Act5C_mRNA_F	AAGTTGCTGCTCTGGTTGTCG
Act5C_mRNA_R	GCCACACGCAGCTCATTGTAG
Rpl32_mRNA_F	CCGCTTCAAGGGACAGTATCTG
Rpl32_mRNA_R	ATCTCGCCGCAGTAAACGC
mdg1_RNA_F	ATATGTGCGACAAATTTCGTCCAC
mdg1_RNA_R	CAAGTATCTTTGTCTTGATTACCTCAAC
gypsy_spliced_F	CAACAATCTGAACCCACCAATCT
gypsy_spliced_R	TATGAACATCATGAGGGTGAACG
expanded_F	AGATGTCTCTGAAGGATTTGGAAG
expanded_R	GAGATGTTACCACCACAGTGCTAC
CG31510_qPCR_F1	CGAGTCCATCGTGAATTGTG
CG31510_qPCR_R1	ATATTGAGATGCGGCGAAAC
CG31510_qPCR_F2	CAGACTCCATCAAAGCCACA
CG31510_qPCR_R2	GAGATCTTTCTCGCGCTCTG
CG7065_qPCR_F1	CGAGACCACAAAGGAGAAGC
CG7065_qPCR_R1	GGCATTTGCCTTAACCTTGA
CG7065_qPCR_F2	GTGACTGCCACTGGGAATTT
CG7065_qPCR_R2	TCATGCTGCTCTTGATGGAC
siCG4294_qPCR_F1	CATTAAGGCAGGCGGTTAAA
siCG4294_qPCR_R1	TGGTAAGCTGCGTTGATTTG
siCG4294_qPCR_F2	GCAAAATCACCAGATGTCCA
siCG4294_qPCR_R2	TTCCCTCGTCGATTAACCTG
siNeos_qPCR_F1	TCAGCGGTGTGTATTTTTGC
siNeos_qPCR_R1	TTCTTCTGGACCATCGAACC
siNeos_qPCR_F2	TGCAAGAAGGTTCGGAAATC
siNeos_qPCR_R2	CCGGATCCTTGGTTATGTTG
sismid_qPCR_F1	GGGGAAACCTACCTGGATGT
sismid_qPCR_R1	CTCGGAGTCCTCGCTAACAC
sismid_qPCR_F2	TCTCGATCATTTCGGAAAGC
sismid_qPCR_R2	ATCTCCGTTGGTGGTTTTTG
blood_mRNA_F	AACAATAGAAAGAAGCCACCGAAC
blood_mRNA_R	AGTCATGGACTATTGAGGGTGTTG
burdock_mRNA_F	CGGTAAAATCGCTTCATGGT
burdock_mRNA_R	ACGTTGCATTTCCCTGTTTC
HeT-A-RNA-F	CGCGCGGAACCCATCTTCAGA
HeT-A-RNA-R	CGCCGCAGTCGTTTGGTGAGT
bel-RNA-F	TTGGATTCTTGCAGGCTCTT
bel-RNA-R	CATGAATGAACGAACCATCG
ZAM_F	ACTTGACCTGGATACACTCACAAC
ZAM_R	GAGTATTACGGCGACTAGGGATAC
mdg3_F	CAGCGTTTTCCAGTTGATGC
mdg3_R	TGCGTGCGATATTTTTGACC
flea_F	GGAATAGTGGGACACGATTTTATC
flea_R	AGGAATAATTTTGAGTTCGACTGG
dZcchc7_qPCR_F1	TGGAGCACAATTTGCAAGAG
dZcchc7_qPCR_R1	GGTGTTGATCCTCCACTCGT
dZcchc7_qPCR_F2	CTCAGCAGAAGCATCCCATT
dZcchc7_qPCR_R2	TTCTTCAACAGCTGGCATTG
CG4622_qPCR_F1	CAACCCTGCAATAAGGGAGA
CG4622_qPCR_R1	CAATTTTGTCGGTTGGAGGT
CG4622_qPCR_F2	CCCCGTTTTAAACAGAAATGG
CG4622_qPCR_R2	use CG4622_qPCR_R1
MTR4_si_qPCR_F1	TGCGGTGGATGACGATAATA
MTR4_si_qPCR_R1	TGAACGGCTTTAGGGGTATG
MTR4_si_qPCR_F2	ATGACGAACCCACTCGTACC
MTR4_si_qPCR_R2	CAGCACACTCTGGCTGTTGT
Rrp6_qPCR_F1	CAAAAGCCGCTAATGCTTTC
Rrp6_qPCR_R1	TGCACCATCTCAAACTGCTC
Rrp6_qPCR_F2	ACCGGAAGAGCAGTTTGAGA
Rrp6_qPCR_R2	GGGTGTTCCTGTCGTTCTGT
Rrp40_qPCR_F	GGACACAGCCTCCATATCGT
Rrp40_qPCR_R	GAAGAATCCATCGGTGAGGA
Ski6_dRrp41_F1	CCCGCTCCCAGATAGACATA
Ski6_dRrp41_R1	CGGATACCTCCTCGAACTGA
Ski6_dRrp41_F2	CACACTGGCGCTAATTGATG
Ski6_dRrp41_R2	CTCGATGACGGTTTCCAAGT
Dis3_qPCR_F1	GGCCAAGGATGAAAATGAGA
Dis3_qPCR_R1	CACAAAGATGTGCCGATTTG
Dis3_qPCR_F2	CTTCCACAAGAGCGTCATCA
Dis3_qPCR_R2	CAAGGACAAGGGCTCCATTA
P_element_ ORF 0_F	CGTGCCGAAGTGTGCTATTA
P_element_ ORF 0_R	TGTCTGACCTTTTGCAGGTG
P_element_ ORF 1_F	GGAGTACGAAATGCGTCGTT
P_element_ ORF 1_R	GTACGACTGGGCAAAGGAAA
P_element_ ORF 2_F	TGAGTGCTCGCAACCTTATG
P_element_ ORF 2_R	GCCATCAAGCGAAGCATTAT
P_element_ ORF 3_F	CACCGAAATGGATGAGTTGA
P_element_ ORF 3_R	ATAAGTCCGCCGTGAGACAC
P_element_ IVS 1_F	GTGGGAGTACACAAACAGAGTCC
P_element_ IVS 1_R	TCAGCTGCTGCTCTAAACGA
P_element_ IVS 2_F	CAGAGCTCGGTATATCAGAATCAA
P_element_ IVS 2_R	AATGTGGCGTATCCGAAAAA
P_element_ IVS 3_F	GTATAGGTTAAGAAAATATATAATAGCCA
P_element_ IVS 3_R	GCCAGCTTTCAGAGTTGTCC
