## Supplemental Table 7 for "RNA decay via the nuclear exosome is essential for Piwi-mediated transposon silencing"

### Sheet: Suppl. Table RNA FISH probes
List of mdg1, Quasimodo, Het-A, blood, gypsy and P-element RNA FISH probes
mdg1	Sequence		Quasimodo	Sequence		Het-A	Sequence		blood	Sequence		gypsy	Sequence		P-element	Sequence
1	ttgtatttcttgccagtcca		1	tgatgaacctgtgtcaatca		1	aaaggttgtcggacatggac		1	tggttctgtttctagaccaa		1	agttatgtgcccaactcatt		1	ggaccaccttatgttatttc
2	ctctatttggtgtcatgcat		2	gagcttttgagttgatcgga		2	tgaaagtacctcatcgtcag		2	ttgtagaaattgttagccga		2	agctatcctcgctttcgtat		2	acaacctttcctctcaacaa
3	ttgagagtgtcttgttgcac		3	gaccgtttattgtgtgtaca		3	tagaacggagaagatcgctg		3	ttcccctaatctgagttttt		3	cctaatgcttggcctacttg		3	gtcacagctttgcagcaaaa
4	ttaccaatatctgcgcatgc		4	tgtttgctttgtcggacata		4	gagaattgtctgatccgtgg		4	aatttttttacctgtctggc		4	tctaccgtggcactatctaa		4	tcttaatagcacacttcggc
5	ttaattggcgtgctccatta		5	tagttgctttggaatcttcc		5	tctgcttgatttgagggcaa		5	ggttcaactattccatcatc		5	gaatctgattggggtccatg		5	tttgggagttttcaccaagg
6	tctcacggaacctgtttaga		6	actgtattggatgtatagca		6	agccccagaagagtttttta		6	gtggtttctttggaaccaaa		6	ggattgctgttgcgacaatg		6	actttactaggtacggcatc
7	gttgtgtctgtacttgacgt		7	cgttaatatcttcaagtcgc		7	tgtgttctctttcttcttgt		7	cttttttccgtggaattcgg		7	cgcagctagggaattgagtt		7	actggtatagccttctttta
8	atctcagccactataggtgt		8	aactctctttaggtgtttcc		8	ctttttgggcattattaacg		8	actttgctcttcctaattga		8	cggggttaacagagactttt		8	gaacaggacctaacgcacag
9	atcgtggagatcctcttctt		9	gtttcattgagttcgttgtc		9	caagtgcttgcagtagtatt		9	ccagacattaggtcgagaca		9	tatgtcaaggggaatgtcgc		9	acgaattttttccctcaagc
10	ttattaccgctggaattgca		10	cctctcttcatcgtttagat		10	tgagatgctgcttttggcgc		10	ttctagttctatctggtgga		10	ggagaactctggtacagact		10	gctctaaacgacgcatttcg
11	cttcttcaagtaattcgggt		11	tataagacactggtgagggc		11	cctcatatgtgtgtgaggtg		11	gacgttatatctctatacct		11	ccacatactcgtcttgggta		11	agattttgcgtagagactcc
12	tcctgtatttgaatctgaaa		12	agttgtacttgtgaaggtca		12	gcctctaaagtctgtgtgtg		12	gaaggagtttggtgctactt		12	cgtatatggccgattgtctc		12	ttcttcagtatccgtatctg
13	tgtccgtttcctgtattctt		13	gtcttcgtgtttagttgtta		13	gggaaacttcccattgcatc		13	tgtcgtctacatagctcgaa		13	gctgccattgtatggtttga		13	cgtcggaattgaacgtagct
14	gttgcggcagagtctgtcat		14	gggtatttatatggacgtct		14	ctattgtcgctgtgcgagag		14	gaacatttccctggatgtag		14	cgccacggattttattcctt		14	acagatggttatacgctcga
15	ttgtcgcacatattcccttg		15	gacttcttcgtcgaagcttt		15	agaagcgtttggtccaattt		15	gcatctgttggtataggata		15	gagtacgtgcagtctagtct		15	cgtacgactgggcaaaggaa
16	actcaggtattgtggacgaa		16	tttcttatgattccttgtcg		16	gcttatatcagtggatttgc		16	gaaggctacgaaacgcctag		16	caacaggcgtaaggatgttt		16	tgtccacatctgataaccat
17	aagtttaactttttgccgtc		17	acaggagagcaatatggaga		17	tagagcgtgcgtccgtattg		17	agtggcgtgaatgatcagaa		17	gtaggtctccttgcctaacc		17	cacatccaaacatcctcttt
18	gagagccgtgaggaatctat		18	atctggctttttgggtacta		18	ttgtcattagcattggcttt		18	tctgctgtccattcgaattg		18	aacttcatcgtagtattgca		18	gaccttcatctcgtcgaaag
19	cctgatctccttttgtcaga		19	gcgaaatttcgattttcccg		19	aagtgaggagaaaatttccc		19	accgaaatctgggtactgta		19	tgttagtgacaagcgttagc		19	caatatcagcagagctgtca
20	gattacctcaaccgctagca		20	ggttgcgatagtcaatgact		20	ttgcttgcgttcgtcaattt		20	ctgtttactagcatcggttg		20	ttgttcatgcgtcattacga		20	agaccacgaacaatagccag
21	atggaccaagtatctttgtc		21	gtcatcaacggttatttcgt		21	atagttgtgcaaggcctttc		21	tgatcttgtgtaagtaccgc		21	ctctgacctcagcgttaagc		21	aaaaactggctgcttccacg
22	tcattttcaactttgtgtga		22	ccattactggtattgggtat		22	aaaaatagaccaaaaagcgt		22	cactggaagttgttgaccat		22	gaaataaaagcatgcagggc		22	ttgttaagagtatccgggtc
23	tattataccgataatggtct		23	gtattggcaatttccaagct		23	gtttagtaacgtccggcttg		23	agtgaacattcttgaagcgt		23	gctctgagggcctttttgag		23	aatatcctttcctatgcagt
24	tcgcctttaactgatgcttt		24	ttttgcgaggtcaatggttg		24	gtgggtttcctctttagact		24	gaatggccgttaattcttgt		24	tagctaaagccagtgcagat		24	ccggtacctaaatcggatac
25	tttgctttgatgacatcggg		25	gctgtcttcgctatagaatt		25	ttcccagtgtttttagtggg		25	cgaaaatgatttatggccca		25	tctctctatgcttgcctctg		25	attctgatataccgagctct
26	gcgctgttgtgtactaagca		26	aaagttgcgggtgcattttt		26	aagcgctctttttatgaggg		26	accatgaaatgcttgccata		26	cgtaggagttagcgaacatg		26	tcatctgcaggatggctaaa
27	acgtaggttttctatctccg		27	gctaagagattattcatgca		27	taaatcatcctgagcggaag		27	gacaatggtctatgatcgct		27	gtcctgtccctgttcttctt		27	cggaatccacatagtggtta
28	tatataggctgcttcgagca		28	atttgcttctctgagcttta		28	ccacagtgggcttggcgcta		28	cgagtgagttttgaacttgg		28	ctgagtgtccttgttggttt		28	atgaagtgcctcctgaattg
29	tgttggaatctaaaccatca		29	gggaaattcactacggcttt		29	atgcgggcagctggtaaatt		29	cgtccgcaatatggttatct		29	gatgaatcgacctccattgg		29	acagatcggacttgttgcaa
30	tttgtagcgaatttgtctgc		30	atttccttagtggactttgg		30	gggtgccgcaaaaattgaac		30	caggaattttcctgtttagc		30	ataatgttcagtacgctgcc		30	tgttttgcgagcgatcgaac
31	ggtcattgcagatatggctt		31	cggtaaaaaccgcaaagacc		31	agttttcgttaaaggtgccg		31	ttttgactattgcttcgtcc		31	ctcttaaacgcgttcgactc		31	agctgggtagccaatttaac
32	gcttatcgtgcccacagttc		32	tggttttgctattttagcga		32	gatcgtcgtttgtccgcttg		32	cttcatagactttgggcttt		32	tgagcgttctgaggaatttc		32	tgaatagcagcgtctgatcg
33	tttccagcttccaatatggt		33	cggacgttattaacactttt		33	cgtcttaaagttggagcagt		33	gtcatcaacatcaaagcgtg		33	gcctcttggacaacgttatt		33	ggtggcattttcaatgtcat
34	cacgctattcatcgtgttga		34	tctgggtgtattaatatggg		34	ttacaaagttggaagtcgcg		34	gcattccggcttttgaaata		34	tcttctttggggtccttttg		34	aaggttgcgagcactcaatg
35	gtgtcctctattattataga		35	cgataataccgcgcctatag		35	cttgctcttgaaaacgggag		35	aattggaacatctgttcgct		35	cagcctttgctgttttttca		35	ctgttcgcataatttccgac
36	ctcggtaattattacctcga		36	ggatctcgaattttctacca		36	gcagctctgcatctgtatta		36	ctactttttcgagtactcgg		36	attttcgctgtcgatttcct		36	tacaagccatcaagcgaagc
37	ttacctctgttttggtaatt		37	aaaccaatggcctgtgatca		37	acatcattgacgagtatagg		37	ttttgactgggttcgcgaaa		37	aattcaacgagtcgtcactg		37	ggttgagacggcttgttaat
38	ggagttataatttcctcggc		38	gttttctttaccagggagat		38	cagtagaggtacaatttcct		38	gagattgtcttggtcatctg		38	gtcgttcaatgaacggcaac		38	gctgccaaaaaaatgctcca
39	acctctgcctctatagttgt		39	cctaggaagttttcttcaat		39	atttctgacgaatcgcgctt		39	ggagttttcgtatgtgttgt		39	ccggcattacatttttcagc		39	taaactgcagtggagtggga
40	ctctgtttccaccatggtaa		40	cgaaatgttactggaggttt		40	tattttgtcatgactgccgt		40	gcgctagatgttagattttc		40	tgtattgagctcaccgagaa		40	tgtattcctggctggataag
41	tggttttggttacctcttga		41	gaatagtagcttgtgttggt		41	ccaccgatttgtttgagtga		41	aaagttcggtggcttctttc		41	gtgcttgaagactttcatca		41	agttgtcctcttcgatattt
42	cattgtgggcatgacttgtt		42	tggttatcttcttgagcact		42	catgcaagagtttttggcat		42	agggtgttgtattgaagcaa		42	gtcgaacgcattgagagaat		42	gacaggctcatcatctttac
43	tgttcgttttccgattgtat		43	attggtctttccgttaagga		43	gaagacaggtgttcgccagc		43	gggcaatagtcatggactat		43	acaggtccaagcctatgata		43	taacatctcatcgacaggct
44	ttgtagattgtcgctcaagg		44	ctatctgcctgttgtagtaa		44	tgttgcgtctttgattgttc		44	tctgccaaatactagttcgt		44	caaggttgagttttaccccg		44	tttttaatgacatagcccgc
45	acccatgaattggtactcat		45	ttacgcttcttttggtacat		45	ggggccttgacgtttataaa		45	agagtagtcgtctaagttgt		45	ctggtattctaaggagtcct		45	gtttcgcgctgctaatatta
46	attgtttctgcatttaagca		46	agtttgtttctctattcctg		46	ctcaggattgctgagctgtg		46	ctagtctgcatttaagctct		46	aatgaagcttttcagcgatg		46	ccgtggggtttgaattaact
47	gaattgtcccttgccctatt		47	acttttggtagtctgggtaa		47	gcgagcttcggcaattgatt		47	cttgctctgttgtacgacaa		47	agtgaaatttacactggggc		47	gtcgtattgagtctgagtga
48	tttctaaatgtagtgtacct		48	tgttacatacttcgcattca		48	taacatcgactttctggctg		48	ccgcttttgctttttctaac		48	taacggagtcaggtacaaca		48	tgcttgcaataagtgcgagt

### Sheet:  rRNA antisense oligos
oligonucleotide sequences to deplete rRNA for RNA-seq
Oligo Name	Sequence
ITS2-251	GTTTTTATTTATCCATTTTTAACGAACCAACGAAGAATAATAACATAACC
ITS2-201	AAGATTTTTCTATTTCCGAATCATTAATAAGAGACAATTCTAGATGAAAA
ITS2-151	ATATTTCAATTTTTTATGCTAGACATTTCTCAGTATTATTTGATTGAAAA
ITS2-101	AGAAAATATTTCTCTTCGTTTTTCACATTCAAATGTGAGATAATGTTTTT
ITS2-51	CATTTATTTTTTAATATTATGAATAAAAATTATTATATTTATCCAATAAT
ITS2-1	ATACCATATGCTTATAAAAATTTATAAGCAACTTAATTAGCATAGTCTTA
ITS1-651	TGTCAATTATGTTTTTATTGAAAGAAATTAAAAATACACCATTTTACTGG
ITS1-601	CATATATCAATTCCTTCAATAAATGTATTTATATACCTAAAATAAATGTT
ITS1-551	GCGAAATGTCTTAGTTTCATATAAGCATTATGTATCATAATAATCTGGTT
ITS1-501	GGTTATGGGGTTTGCTATTTTGGGTGACACATACTGCAATTTATATAAAA
ITS1-451	CATTAACCTGATGGATGCCAGGTACAACATTGTTTATTTCAGGTTGTTGC
ITS1-401	ATTAGCCAACGTATGCCCATAACTAAGATGAACAATACATATTCGCAACG
ITS1-351	CGTGTATAGTAATAAATACACACAAATTTTAAAAATTAGTTAATATCTAC
ITS1-301	CAATTATATTAACACTTATTTCGATGATTACCACACATTCGAAATTATTT
ITS1-251	TATTTTGATTCGACTTCCACTTTCGAATTTTGTTTCTTCGATTTTCATGT
ITS1-201	TCGAAACATTATTTTTATAGGAAACGCCGTTGTTGTAAGTACTCGCCACA
ITS1-151	AATACGCACAACATACATTAGAAATGTTAAAATCTTTTTATGAGGTTGCC
ITS1-101	AAGCCCCACACTAACTATATAAATAAAACCCATCTTCGTTTTATTTTGAT
ITS1-51	TTTAACTTTTGATTCCATGGAATCATTTTGTTATATTTTTATTTTGGTAA
ITS1-1	ATTGTTTTTATTTGTATAATTACAAATATTTATTAACGGTAAGGATATTA
us18s-801	AATGTTTTCTTTTCATATTTCATTCATATTTTTTGAATTGAAATAAGCAA
us18s-751	TATAAATATTATAGATTTTCCACTTTATATATAATTCCATTTTTTTATAT
us18s-701	TATTGAATGTAATTCAATATTTTGCCTTTGGGTAAAAATTTTAAATATAT
us18s-651	TTATAAAAATAAATCCATTCGAATACGGCCATTTTTATATAGCACTCGTA
us18s-601	ATTCGTATTCCCATTTTTAAATTCTACTTGTTTTACCAATATAACAAGAA
us18s-551	GATCATACAATTATTGTAATATATTTTCTATAATTTTGTCTTTATATATA
us18s-501	CATATATTTCATTCTAAAATATCATTTTATTTCCAACATACATAAATTTT
us18s-451	GTATCCACACTTGTACAATTTTTGTTTAACCAAATATAAGTTAAATCATT
us18s-401	TGCATCTTGATGATAAATTTAAAATTTATCTCTTTTCATATAACTCTCTG
us18s-351	GTAATATATAACATAAAACCGAGCGCACATGATAATTCTTCCAAATTTAT
us18s-301	ATATAAATTTTATATTTCTTTCATATAATAATATGAATCCATTTTGTATT
us18s-251	ATACCGTAACGATATAATAATCCAACTTTACAGGCAGGTAATAAACTAAT
us18s-201	ATTTGCCTGCCACCAAAAATTAACGATAATATATGGAAACGATTTGTTAT
us18s-151	TCTATGTATAATAGAAACTTGACTTTTGTTTCAACGATATTATCTAAAAT
us18s-101	AGCGTATATTCCTATTATCCGCGGAGCCAAGTCCCGTGTTCAAAAAGAAC
us18s-51	TGAGAAACAAATTTGTACGGATAATAATATACTTTATTATAAGTAACCAA
us18s-1	TATAATCATTATACGAAATATATATTTCGAACAATGCGAGGTCGGCAACC
lrRNA-851	GCTTATCCCATAAAACATTAAAATTATAAATTAATTAATTAAATAAATAA
lrRNA-801	AAGCATATATTTATTAAATCTATTTAATATTTTTAAAAATTTATTTTATA
lrRNA-751	TTTAATTTATAAAATAAATTATAACATATTTTTTAATAATTGCTAATTCT
lrRNA-701	TTAATAATTAAAACTAACATTTTAATAAATAATTAAAATTTAATAAATAA
lrRNA-651	AAATTAATTTTAACATTATTATATACTAATTTTATCATTATTACTTAATT
lrRNA-601	AAACAGGCGAATATTATTTTTGCCGAATTCTTTATTTAAACTTTTCATAT
lrRNA-551	CAGTGGGCAGGTTAGACTTTATATATAATTCAAAAAGACATGTTTTTGTT
lrRNA-501	TGATTATGCTACCTTTGCACAGTCAAAATACTGCGGCCATTTAAAATTTT
lrRNA-451	AGTTAATATTTCGTCCAACCATTCATTCCAGCCTTCAATTAAAAGACTAA
lrRNA-401	TTTAGCTTTTTGACTAAAAAATAAAATTCTATAAAAATTTTAAATGAAAC
lrRNA-351	ATAAAAAAAAATATAAAGATTTATAGGGTCTTCTCGTCTTTTAAATAAAT
lrRNA-301	CCAATAAAATATTTTTATTTATTAAAATTTAATTAATCTATATAATTAAA
lrRNA-251	TAAATTTATGTTTTTAAAAAATTAAAAGTTTTTTAAATTTTAATATCACC
lrRNA-201	TCCCTAAAGTAACTTAATTTTTTAATCATTATTAATGGATCAAATATTCA
lrRNA-151	GTCGCAATCTTTTTTATCGATATGAACTCTCCAAAAAAATTACGCTGTTA
lrRNA-101	TTAAAATTTGAACGGCTACACCCAAAATTATATCTTAATCCAACATCGAG
lrRNA-51	TTACACCGGTTTGAACTCAGATCATGTAAGAATTTAAAAGTCGAACAGAC
lrRNA-1	CCTTTCGTACTAAAATATCATAATTTTTTAAAGATAGAAACCAACCTGGC
srRNA-451	ATAAATTTAATTTAATTAATACTAAAAAAATTTATTTGTATTAATGGTAT
srRNA-401	ATAATTTAAATATAAAATTTCACTTAATATATTTAATTTTATTATTATTA
srRNA-351	AATCCTAGTTTTTTATTAAAATTTTTTAACCTCAATTACATTTTTATATA
srRNA-301	AACTATTACTACTTTAGCAATTTATTTACATTTTAAATAATAGGGTATCT
srRNA-251	TCCTCTAGATAGACTAAAATACCGCCAAATTTTTTAAGTTTCAAGAACAT
srRNA-201	ATTACAAATTTAAGTAAGGTCCATCGTGGATTATCGATTAAAAAACAGGT
srRNA-151	GAATATTATTATTCTTATAAAATATTCTGATAACGACGGTATATAAACTG
srRNA-101	TTAAATATAAGCTACACCTTGATCTGATATAAATTTTTATTAAAATTATT
srRNA-51	TTTTTCATAATTTTATTCATATAAATAAATTTATTGTAACCCATTATTAC
srRNA-1	ATCAAATTATTAATCTTTATAATTTTACTACTAAATCCACTTTCAAAAAT
28s-spacer	TTCGCTTTCGCCTTGAACTTAGGACCGACTAACTCGTGATCAACCACTGT
5.8s-65	CTGCGATATGCGTTCAAAATGTCGATGTTCATGTGTCCTGCAGTTCACAC
5.8s-6	CAGTTTGCTGCGTTCTTCATCGACCCATGAGCCGAGTGATCCACCGCTTA
18s-1901	TTTACTTCCTCTAAATAATCAAGTTCGGTCAACTTTTGCGAAACAACCGT
18s-1851	AACACGCAAGGCGTCACAGTGATCACGTCCGGAGACCTCACTAAATAATT
18s-1801	CAATCGGTAGTAGCGACGGGCGGTGTGTACAAAGGGCAGGGACGTAATCA
18s-1751	ATGCGAGTTAATGACTCACACTTACTGGGAATTCCAAGTTCATCGTGAAC
18s-1701	AGTTTCAGTTCACAATCCCAAGCATGAAAGTGGTTCAGCGGTTTACCCGG
18s-1651	ACCTCTCGGTCTAGGAAATACACGTTGATACTTTCATTGTAGCGCGCGTG
18s-1601	CAGCCCAGGACATCTAAGGGCATCACAGACCTGTTATTGCTCAATCTCAT
18s-1551	TATTGCTAGACGCAATTTGTCCATTTAAGAAGCTAGTGTCCTTATAATGG
18s-1501	GACAAACCAACAGGTACGGCTCCACTTACATAAACACATTCAAACACAAT
18s-1451	AAGCATTTTACTGCCAACATGAATGAAGGCTACATAAGCTTCAGCACCAT
18s-1401	AATCCTGAAGATATCTATTTAATATATTTGAGTCTCGTTCGTTATCGGAA
18s-1351	TTAACCAGACAAATCACTCCACGAACTAAGAACGGCCATGCACCACCACC
18s-1301	CATAGATTCGAGAAAGAGCTATCAATCTGTCTTACACACTTATGTTCGAC
18s-1251	CTGGTAAGTTTTCCCGTGTTGAGTCAAATTAAGCCGCAGGCTCCACTCCT
18s-1201	GGTGGTGCCCTTCCGTCAATTCCTTTAAGTTTCAGCTTTGCAACCATACT
18s-1151	TCCCCCGGAGCCCAAAAAGCTTTGGTTTCCCGGAAGCGACTGAGAGAGCC
18s-1101	ATAAAAGTAGCTACACCCAATTGCTAGCTGGCATCGTTTATGGTTAGAAC
18s-1051	TAGGGCGGTATCTGATCGCCTTCGAACCTCTAACTTTCGTTCTTGATTAA
18s-1001	TGAAAACATCTTTGGCAAATGCTTTCGCTTAAGTTAGTCTTACGACGGTC
18s-951	CAAGAATTTCACCTCTCGCGTCGTAATACTAATGCCCCCAAACTGCTTCT
18s-901	ATTAATCATTACCTCTTGATCTGAAAACCAATGAAAGCAGAACAGAGGTC
18s-851	TTATTTCATTATCCCATGCACAGAATATTCAGGCATTTGAAGCCTGCTTT
18s-801	AAGCACTCTAATTTGTTCAAAGTAATAGTACCGGCCCACAATAACACTCG
18s-751	TTTAAGAGCACTAATGCAGGTTTTTAAATAGGAGGAACATATGAAAAAAT
18s-701	ACAAGTATTTAATCACATATAAGAACTCCACCGGTAATACGCTTACATAC
18s-651	ATAAAGGTATAGTACTAACCACAATTGTAAGTTGTACTACCCGTATGAAG
18s-601	CACAAGTTCAACTACGAACGTTTTAACCGCAACAACTTTAATATACGCTA
18s-551	TTGGAGCTGGAATTACCGCGGCTGCTGGCACCAGACTTGCCCTCCAATTG
18s-501	GTCCTTGTTAAAGGATTTAAAGTGTACTCATTCCAATTACAGGGCCTCGG
18s-451	ATATGAGTCCTGTATTGTTATTTTTCGTCACTACCTCCCCGAGCTGGGAG
18s-401	TGGGTAATTTACGCGCCTGCTGCCTTCCTTAGATGTGGTAGCCGTTTCTC
18s-351	AGGCTCCCTCTCCGGAATCGAACCCTGATTCCCCGTTACCCGTTGCAACC
18s-301	ATGGTAGTCCTAGATACTACCATCAAAAGTTGATAGGGCAGACATTTGAA
18s-251	AGATCTGTCGTCGGTACAAGACCATACGATCTGCATGTTATCTAGAGTTC
18s-201	AACCAATATAACGATCTTGCGATCGCTTGGTTTTAGCCTAATAAAAGCAC
18s-151	ACGTCCCATAAGGTTCATGTTTTAATTGCATGTATTAGCTCTAGAATTAC
18s-101	CACAGTTATCCAAGTAACTGTTAACGATCTAAGGAACCATAACTGATATA
18s-51	ATGAGCCTTTTGCGGTTTCACTTTTAATTCGTGTGTACTTAGACATGCAT
18s-1	GGCTTAATCTTTGAGACAAGCATATAACTACTGGCAGGATCAACCAGAAT
28sR-2051	GATCGCAGTATGGCAGCTGCTCAACCACTTACAACACCTTGCCTGTTACA
28sR-2001	AAAGTCGTTTACAATTGATTCTAGGCTTTGTCATTGTATTAAATAATGCT
28sR-1951	TTTATATGTAACTAGCGCGGCATCAGGTGATCGAAGATCCTCCCAATTTA
28sR-1901	CTATGTTACAAATTACATTGGCATCACATCCATTGTCGTTTATAAAGTAA
28sR-1851	ATTATAAACTTTAAATGGTTTAGAAGCCATACAATGCAAATTGCCCCTTA
28sR-1801	TTTATCATTGCAGTCCAGCACGGATACGACCTTAGAGGCGTTCAGGCATA
28sR-1751	ATCCAACGGACGTAGCGTCATACCACTGTTCGCTCGAACAAGTATTGTGC
28sR-1701	CATTGGTCCGTACCTGCGGGTTCCTCTCGTACTACGCAGGAATGCTGTCG
28sR-1651	CAACAACGTTTTGTCATTAGTAGGGTAAAACTAACCTGTCTCACGACGGT
28sR-1601	CTAAACCCAGCTCACGTTCCCTTGCATGGGTGAACAATCCAACGCTTGGT
28sR-1551	GAATTTTGCTTCACAATGATAGGAAGAGCCGACATCGAAGGATCAAAAAG
28sR-1501	CGACGTCGCTATGAACGCTTGGCCGCCACAAGCCAGTTATCCCTATGGTA
28sR-1451	ACTTTTCTGACACCTCTTGTTAAAAACTCTTTAAACCAAAAGGATCGATA
28sR-1401	GGCCGAGCTTTTGCTGTCCCTGTGTGTACTGAACACCGAGATCAAGTCAG
28sR-1351	CATTTGCCCTTTTGCTCTATGTGTGGTTTCTGTCCGCACTGAGCTGGCCT
28sR-1301	TGGGACACCTCCGTTATTATTTGAGAGATGTACCGCCCCAGTCAAACTCC
28sR-1251	CTACCTGGCAATGTCCTTGAATTGGATCATACCTGAGTAATTGGAGTTAT
28sR-1201	ACCAAATTTTCAAATCAAAAATACATAAATGCATCGTTTTATTAAAGAAT
28sR-1151	TTGTTTGCGATTATATAACAAACTCGTGATACTTTGATCAAGAAGCTTGC
28sR-1101	ATCAAAACCCAATACCATAAGATATAATAAATATATCCGTATAATGGCTA
28sR-1051	GGAAATGATACACGTTCCATTTAATCAAGTAAGTAAGGAAACAATAAGAG
28sR-1001	TAGTGGTATTTCATTGACGATACCAAACCGAGGTCTAATATCTCCCACTT
28sR-951	ATTCTACACCTCTTATGTCTCCTTACACTGCCAGATTAGAGTCAAGCTCA
28sR-901	AAAGGGTCTTCTTTCCCCGCTAATTATTCCAAGCCCGTTCCCTTGGCTGT
28sR-851	GGTTTCGCTAGATAGTAGATAGGGACAGTAGGAATCTCGTTAATCCATTC
28sR-801	ATGCGCGTCACTAATTAGATGACGAGGCATTTGGCTACCTTAAGAGAGTC
28sR-751	ATAGTTACTCCCGCCGTTGACCCGCGCTTACTTGAATTTCTTCACTTTGA
28sR-701	CATTCAGAGCACTGGGCAGAAATCACATTGTGTCAACACCCGCTAGGGCC
28sR-651	ATCACAATGCTTTGTTTTAATTAGACAGTCGGATTCCCCAAGTCCGTGCC
28sR-601	AGTTCTGAATTGATTGTTAATTGATAATCGTTATAATTAATAAGAACTAA
28sR-551	TTGGTTTAACCCAAATAGTATTCTTAAAAATTTTAGCAAGAAAGTTCCAC
28sR-501	AATTGGCTACGTAACTAAACTATCCGGGGAACAAGTAACTAACATAAATG
28sR-451	CTAGAAACTCTATTTACCCAGAACGAGCACATAAACCATGTTATTGTTTC
28sR-401	CCAATCAAGGCCGACTATCTCAATCTTCAGAGCCAATCCTTATCCCGAAG
28sR-351	TTACGGATCTAATTTGCCGACTTCCCTTACCTACATTATTCTATCGACTA
28sR-301	GAGACTCTTCACCTTGGAGACCAGCTGCGGATATTGGTACGGCCTGTTGA
28sR-251	GAAGTTTGCGTGTCCCCACCATAAATTTTCAAGGTCCGAGGAGAAAATAT
28sR-201	CGACACAACAGTATATGTCATGCTCTTCTAGCCCATCTACCATATCTCTC
28sR-151	TGCGAAAGACTTCCATGGTAGTACGGCTATAAAACAGAAAAGAAAACTCT
28sR-101	TCCGATATCTCTCGACGGCTTCTTTATGGTCGTTCCTGTTGCCAGGATGA
28sR-51	GCACGAGGCCCATATTTAATAACAAACGGATACTCAACAGGTTACGGAAT
28sR-1	TGGAACCGTATTCCCTTTCGTTCAAAATTATTCAAGTGTATTATAATTCG
28sL-1751	AACCCTTCTCCACTTCAGTCCTCCAAGGCTCTCATTCGATTATTTGCTAC
28sL-1701	TATCCACCAAGATCTGTACCAATGGCAGCTCCATGCAGGCTTACGCCAAA
28sL-1651	CACTTCTACGCATACCATTGTACCTTCCTACTCACTAAAGTTTCAAAATT
28sL-1601	TATATCACAAGTAATATAAATCATCTACTTTAGCGGTAATGTATAGGTAT
28sL-1551	ACAACTTAAGCGCCATCCATTTTAAGGGCTAGTTGCTTCGGCAGGTGAGT
28sL-1501	TGTTACACACTCCTTAGCGGATTTCGACTTCCATGATCACCGTCCTGCTG
28sL-1451	TTTTAAGCAACCAACGCCTTTCATGGTATCTGCATGAGTTGTTAATTTGG
28sL-1401	GCACGTAACATTACGTTTGGTTCATCCCACAGCGCCAGTTCTGCTTACCA
28sL-1351	AAAGTGGCCCACTGGGACATTTATATCATAACCTTGATCTTCATATCAAG
28sL-1301	AAAGTTAAGGTTCTTACCCATTTAAAGTTTGAGAATAGGTTAAGATCGTT
28sL-1251	TCGACCCTAAGGCCTCTAATCATTCGCTTTACCAGATAAGATTATTTTAT
28sL-1201	ATAATATTAAAATGCACCAGCTATCCTGAGGGAAACTTCGGAAGGAACCA
28sL-1151	GCTACTAGATGGTTCGATTGGTCTTTCGCCCCTATACTCAATTCTGACAA
28sL-1101	TCGATTTGCACGTCAGAACTGTTTCGGTCTTCCATCAGGGTTTCCCCTGA
28sL-1051	CTTCAACCTGATCAAGTATAGTTCACCATCTTTCGGGTCACAGCATATAT
28sL-1001	GCTCAAGGTACGTTCCAGTTAGAGGCATAAATAATATAAATATACATTAT
28sL-951	ACATAACTATATAGAACGCCCCGGGATTGTGTTAATTAGCTATAAATAGC
28sL-901	TAAAAAACTAATCCCATTATTAGTCAAGTTAATTACGCTATTAGGTTTAT
28sL-851	ATCCCAATAACTTGCACATATGTTAGACTCCTTGGTCCGTGTTTCAAGAC
28sL-801	GGGTCCCGAAGGTATCCTGAATCTTTCGCATTGTTAATCATACAAGTGCA
28sL-751	TATAATAAACACAAAAATCAATGATAATTATGCCATTATATAATTCCGAA
28sL-701	AAATTAACGCACTGTAATCATATAAATCTATCAGCACTTTATCAAATTAA
28sL-651	TAACATTTATTCTGTGTTAAAATGCAAGCAATTTAATTGGAATAAACTAT
28sL-601	AAGTTATATTTTATGATAAATTTGGTATATGCTAATAGATTACAATGTCC
28sL-551	TTATATGGAAAAAATGCACACTATTCTCATAATATTATTTAAATATTACA
28sL-501	ATTTTAATGATGAATTTTCCATAACGGATATTCAGGTTCATCGGGCTTAA
28sL-451	CCTCTAAGCAGTTTCACGTACTGTTTAACTCTCTATTCAGAGTTCTTTTC
28sL-401	AACTTTCCCTCACGGTACTTGTTTACTATCGGTCTCATGGTTATATTTAG
28sL-351	TTTTAGATGGAGTTTACCACCCACTTAGTGCTGCACTATCAAGCAACACG
28sL-301	ACTCTTTGGAAACATCATCTAGTAATCATTAACGTTATACGGGCCTCATT
28sL-251	TAAGAAGGACTTAAATCGTTAATTTCTCATACTAGAATATTGACGCTCCA
28sL-201	TACACTGCATCTCACATTTGCCATATAGACAAAGTGACTTAGTGCTGAAC
28sL-151	TGTTTTCTTTTCGCTCGCCGCTACTAAGAAAATCCTTGTTAGTTTCTTTT
28sL-101	CCTCCCCTAATTAATATGCTTAAATTCAGGGGGTAGTCCCATATGAGTTG
28sL-51	AGGTTGTATATAACTTTATCTTGCCATAAATTCTTTATATATAATGATAA
28sL-1	AACATTTAATTAAATTCGTTATAACATTTTTATTAATTCTTGTATGCAAA
