## Supplemental Table 8 for "RNA decay via the nuclear exosome is essential for Piwi-mediated transposon silencing"

### Sheet: Suppl. Table RNA-seq libraries
List of RNA-seq libraries in this study
Sample name	Experiment type	Description	GEO Accesion number
polyA_siLuc_1	RNA-seq	polyA selected RNA-seq from OSCs	GSE274430
polyA_siLuc_2	RNA-seq	polyA selected RNA-seq from OSCs	GSE274430
polyA_siLuc_3	RNA-seq	polyA selected RNA-seq from OSCs	GSE274430
polyA_siCG7065_1	RNA-seq	polyA selected RNA-seq from OSCs	GSE274430
polyA_siCG7065_2	RNA-seq	polyA selected RNA-seq from OSCs	GSE274430
polyA_siCG7065_3	RNA-seq	polyA selected RNA-seq from OSCs	GSE274430
polyA_siCG31510_1	RNA-seq	polyA selected RNA-seq from OSCs	GSE274430
polyA_siCG31510_2	RNA-seq	polyA selected RNA-seq from OSCs	GSE274430
polyA_siCG31510_3	RNA-seq	polyA selected RNA-seq from OSCs	GSE274430
polyA_siCG31510_CG7065_1	RNA-seq	polyA selected RNA-seq from OSCs	GSE274430
polyA_siCG31510_CG7065_2	RNA-seq	polyA selected RNA-seq from OSCs	GSE274430
polyA_siCG31510_CG7065_3	RNA-seq	polyA selected RNA-seq from OSCs	GSE274430
RNaseH_siLuc_d4_1	RNA-seq	rRNA depletion (ribo-zero) RNA-seq from OSCs	GSE274430
RNaseH_siLuc_d4_2	RNA-seq	rRNA depletion (ribo-zero) RNA-seq from OSCs	GSE274430
RNaseH_siLuc_d4_3	RNA-seq	rRNA depletion (ribo-zero) RNA-seq from OSCs	GSE274430
RNaseH_siCG31510_d4_1	RNA-seq	rRNA depletion (ribo-zero) RNA-seq from OSCs	GSE274430
RNaseH_siCG31510_d4_2	RNA-seq	rRNA depletion (ribo-zero) RNA-seq from OSCs	GSE274430
RNaseH_siCG31510_d4_3	RNA-seq	rRNA depletion (ribo-zero) RNA-seq from OSCs	GSE274430
RNaseH_siCG7065_d4_1	RNA-seq	rRNA depletion (ribo-zero) RNA-seq from OSCs	GSE274430
RNaseH_siCG7065_d4_2	RNA-seq	rRNA depletion (ribo-zero) RNA-seq from OSCs	GSE274430
RNaseH_siCG7065_d4_3	RNA-seq	rRNA depletion (ribo-zero) RNA-seq from OSCs	GSE274430
RNaseH_siCG31510_CG7065_d4_1	RNA-seq	rRNA depletion (ribo-zero) RNA-seq from OSCs	GSE274430
RNaseH_siCG31510_CG7065_d4_2	RNA-seq	rRNA depletion (ribo-zero) RNA-seq from OSCs	GSE274430
RNaseH_siCG31510_CG7065_d4_3	RNA-seq	rRNA depletion (ribo-zero) RNA-seq from OSCs	GSE274430
RNaseH_siLuc_day4_1	RNA-seq	rRNA depletion (ribo-zero) RNA-seq from OSCs	GSE274430
RNaseH_siLuc_day4_2	RNA-seq	rRNA depletion (ribo-zero) RNA-seq from OSCs	GSE274430
RNaseH_siLuc_day4_3	RNA-seq	rRNA depletion (ribo-zero) RNA-seq from OSCs	GSE274430
RNaseH_sidZfc3h1_day4_1	RNA-seq	rRNA depletion (ribo-zero) RNA-seq from OSCs	GSE274430
RNaseH_sidZfc3h1_day4_2	RNA-seq	rRNA depletion (ribo-zero) RNA-seq from OSCs	GSE274430
RNaseH_sidZfc3h1_day4_3	RNA-seq	rRNA depletion (ribo-zero) RNA-seq from OSCs	GSE274430
RNaseH_sidZcchc8_day4_1	RNA-seq	rRNA depletion (ribo-zero) RNA-seq from OSCs	GSE274430
RNaseH_sidZcchc8_day4_2	RNA-seq	rRNA depletion (ribo-zero) RNA-seq from OSCs	GSE274430
RNaseH_sidZcchc8_day4_3	RNA-seq	rRNA depletion (ribo-zero) RNA-seq from OSCs	GSE274430
RNaseH_sidZcchc7_day4_1	RNA-seq	rRNA depletion (ribo-zero) RNA-seq from OSCs	GSE274430
RNaseH_sidZcchc7_day4_2	RNA-seq	rRNA depletion (ribo-zero) RNA-seq from OSCs	GSE274430
RNaseH_sidZcchc7_day4_3	RNA-seq	rRNA depletion (ribo-zero) RNA-seq from OSCs	GSE274430
RNaseH_sidZfc3h1_dZcchc7_day4_1	RNA-seq	rRNA depletion (ribo-zero) RNA-seq from OSCs	GSE274430
RNaseH_sidZfc3h1_dZcchc7_day4_2	RNA-seq	rRNA depletion (ribo-zero) RNA-seq from OSCs	GSE274430
RNaseH_sidZfc3h1_dZcchc7_day4_3	RNA-seq	rRNA depletion (ribo-zero) RNA-seq from OSCs	GSE274430
RNaseH_sidZfc3h1_dZcchc8_day4_1	RNA-seq	rRNA depletion (ribo-zero) RNA-seq from OSCs	GSE274430
RNaseH_sidZfc3h1_dZcchc8_day4_2	RNA-seq	rRNA depletion (ribo-zero) RNA-seq from OSCs	GSE274430
RNaseH_sidZfc3h1_dZcchc8_day4_3	RNA-seq	rRNA depletion (ribo-zero) RNA-seq from OSCs	GSE274430
RNaseH_sidZcchc7_dZcchc8_day4_1	RNA-seq	rRNA depletion (ribo-zero) RNA-seq from OSCs	GSE274430
RNaseH_sidZcchc7_dZcchc8_day4_2	RNA-seq	rRNA depletion (ribo-zero) RNA-seq from OSCs	GSE274430
RNaseH_sidZcchc7_dZcchc8_day4_3	RNA-seq	rRNA depletion (ribo-zero) RNA-seq from OSCs	GSE274430
RNaseH_siPiwi_day4_1	RNA-seq	rRNA depletion (ribo-zero) RNA-seq from OSCs	GSE274430
RNaseH_siPiwi_day4_2	RNA-seq	rRNA depletion (ribo-zero) RNA-seq from OSCs	GSE274430
RNaseH_siPiwi_day4_3	RNA-seq	rRNA depletion (ribo-zero) RNA-seq from OSCs	GSE274430
RNaseH_siLuc_d2_1	RNA-seq	rRNA depletion (ribo-zero) RNA-seq from OSCs	GSE274430
RNaseH_siLuc_d2_2	RNA-seq	rRNA depletion (ribo-zero) RNA-seq from OSCs	GSE274430
RNaseH_siLuc_d2_3	RNA-seq	rRNA depletion (ribo-zero) RNA-seq from OSCs	GSE274430
RNaseH_siRrp6_dExosc10_d2_1	RNA-seq	rRNA depletion (ribo-zero) RNA-seq from OSCs	GSE274430
RNaseH_siRrp6_dExosc10_d2_2	RNA-seq	rRNA depletion (ribo-zero) RNA-seq from OSCs	GSE274430
RNaseH_siRrp6_dExosc10_d2_3	RNA-seq	rRNA depletion (ribo-zero) RNA-seq from OSCs	GSE274430
RNaseH_siDis3_d2_1	RNA-seq	rRNA depletion (ribo-zero) RNA-seq from OSCs	GSE274430
RNaseH_siDis3_d2_2	RNA-seq	rRNA depletion (ribo-zero) RNA-seq from OSCs	GSE274430
RNaseH_siDis3_d2_3	RNA-seq	rRNA depletion (ribo-zero) RNA-seq from OSCs	GSE274430
RNaseH_siLuc_d3_1	RNA-seq	rRNA depletion (ribo-zero) RNA-seq from OSCs	GSE274430
RNaseH_siLuc_d3_2	RNA-seq	rRNA depletion (ribo-zero) RNA-seq from OSCs	GSE274430
RNaseH_siLuc_d3_3	RNA-seq	rRNA depletion (ribo-zero) RNA-seq from OSCs	GSE274430
RNaseH_siRrp41_dExosc4_d3_1	RNA-seq	rRNA depletion (ribo-zero) RNA-seq from OSCs	GSE274430
RNaseH_siRrp41_dExosc4_d3_2	RNA-seq	rRNA depletion (ribo-zero) RNA-seq from OSCs	GSE274430
RNaseH_siRrp41_dExosc4_d3_3	RNA-seq	rRNA depletion (ribo-zero) RNA-seq from OSCs	GSE274430
RNaseH_siMtr4_d3_1	RNA-seq	rRNA depletion (ribo-zero) RNA-seq from OSCs	GSE274430
RNaseH_siMtr4_d3_2	RNA-seq	rRNA depletion (ribo-zero) RNA-seq from OSCs	GSE274430
RNaseH_siMtr4_d3_3	RNA-seq	rRNA depletion (ribo-zero) RNA-seq from OSCs	GSE274430
RNaseH_siLuc_day3_1	RNA-seq	rRNA depletion (ribo-zero) RNA-seq from OSCs	GSE274430
RNaseH_siLuc_day3_2	RNA-seq	rRNA depletion (ribo-zero) RNA-seq from OSCs	GSE274430
RNaseH_siLuc_day3_3	RNA-seq	rRNA depletion (ribo-zero) RNA-seq from OSCs	GSE274430
RNaseH_siRrp40_dExosc3_day3_1	RNA-seq	rRNA depletion (ribo-zero) RNA-seq from OSCs	GSE274430
RNaseH_siRrp40_dExosc3_day3_2	RNA-seq	rRNA depletion (ribo-zero) RNA-seq from OSCs	GSE274430
RNaseH_siRrp40_dExosc3_day3_3	RNA-seq	rRNA depletion (ribo-zero) RNA-seq from OSCs	GSE274430
RNaseH_sidZfc3h1_dZcchc7_dZcchc8_day3_1	RNA-seq	rRNA depletion (ribo-zero) RNA-seq from OSCs	GSE274430
RNaseH_sidZfc3h1_dZcchc7_dZcchc8_day3_2	RNA-seq	rRNA depletion (ribo-zero) RNA-seq from OSCs	GSE274430
RNaseH_sidZfc3h1_dZcchc7_dZcchc8_day3_3	RNA-seq	rRNA depletion (ribo-zero) RNA-seq from OSCs	GSE274430
MTD_shwhite_rep1	RNA-seq	polyA selected RNA-seq from fly ovary
MTD_shwhite_rep2	RNA-seq	polyA selected RNA-seq from fly ovary
MTD_shwhite_rep3	RNA-seq	polyA selected RNA-seq from fly ovary
MTD_shPiwi_rep1	RNA-seq	polyA selected RNA-seq from fly ovary
MTD_shPiwi_rep2	RNA-seq	polyA selected RNA-seq from fly ovary
MTD_shPiwi_rep3	RNA-seq	polyA selected RNA-seq from fly ovary
MTD_shCG31510_rep1	RNA-seq	polyA selected RNA-seq from fly ovary
MTD_shCG31510_rep2	RNA-seq	polyA selected RNA-seq from fly ovary
MTD_shCG31510_rep3	RNA-seq	polyA selected RNA-seq from fly ovary
MTD_shCG7065_rep1	RNA-seq	polyA selected RNA-seq from fly ovary
MTD_shCG7065_rep2	RNA-seq	polyA selected RNA-seq from fly ovary
MTD_shCG7065_rep3	RNA-seq	polyA selected RNA-seq from fly ovary
MTD_shCCG31510_CG7065_rep1	RNA-seq	polyA selected RNA-seq from fly ovary
MTD_shCCG31510_CG7065_rep2	RNA-seq	polyA selected RNA-seq from fly ovary
MTD_shCCG31510_CG7065_rep3	RNA-seq	polyA selected RNA-seq from fly ovary
w1118_rep1	RNA-seq	polyA selected RNA-seq from fly ovary
w1118_rep2	RNA-seq	polyA selected RNA-seq from fly ovary
w1118_rep3	RNA-seq	polyA selected RNA-seq from fly ovary
CG31510_null_rep1	RNA-seq	polyA selected RNA-seq from fly ovary
CG31510_null_rep2	RNA-seq	polyA selected RNA-seq from fly ovary
CG31510_null_rep3	RNA-seq	polyA selected RNA-seq from fly ovary
GFP_CG31510_rep1	RNA-seq	polyA selected RNA-seq from fly ovary
GFP_CG31510_rep2	RNA-seq	polyA selected RNA-seq from fly ovary
GFP_CG31510_rep3	RNA-seq	polyA selected RNA-seq from fly ovary
GFP_CG31510 ΔPRD _rep1	RNA-seq	polyA selected RNA-seq from fly ovary
GFP_CG31510 ΔPRD _rep2	RNA-seq	polyA selected RNA-seq from fly ovary
GFP_CG31510 ΔPRD _rep3	RNA-seq	polyA selected RNA-seq from fly ovary
GFP_CG7065_rep1	RNA-seq	polyA selected RNA-seq from fly ovary
GFP_CG7065_rep2	RNA-seq	polyA selected RNA-seq from fly ovary
GFP_CG7065_rep3	RNA-seq	polyA selected RNA-seq from fly ovary
GFP_CG7065 ΔPRD _rep1	RNA-seq	polyA selected RNA-seq from fly ovary
GFP_CG7065 ΔPRD _rep2	RNA-seq	polyA selected RNA-seq from fly ovary
GFP_CG7065 ΔPRD _rep3	RNA-seq	polyA selected RNA-seq from fly ovary
CG31510 ΔPRD&CG7065 ΔPRD _rep1	RNA-seq	polyA selected RNA-seq from fly ovary
CG31510 ΔPRD&CG7065 ΔPRD _rep2	RNA-seq	polyA selected RNA-seq from fly ovary
CG31510 ΔPRD&CG7065 ΔPRD _rep3	RNA-seq	polyA selected RNA-seq from fly ovary
nanosGal4_P-element_shwhite_rep1	RNA-seq	polyA selected RNA-seq from fly ovary
nanosGal4_P-element_shwhite_rep2	RNA-seq	polyA selected RNA-seq from fly ovary
nanosGal4_P-element_shwhite_rep3	RNA-seq	polyA selected RNA-seq from fly ovary
nanosGal4_P-element_shPiwi_rep1	RNA-seq	polyA selected RNA-seq from fly ovary
nanosGal4_P-element_shPiwi_rep2	RNA-seq	polyA selected RNA-seq from fly ovary
nanosGal4_P-element_shPiwi_rep3	RNA-seq	polyA selected RNA-seq from fly ovary
nanosGal4_P-element_shCG31510_rep1	RNA-seq	polyA selected RNA-seq from fly ovary
nanosGal4_P-element_shCG31510_rep2	RNA-seq	polyA selected RNA-seq from fly ovary
nanosGal4_P-element_shCG31510_rep3	RNA-seq	polyA selected RNA-seq from fly ovary
nanosGal4_P-element_shCG7065_rep1	RNA-seq	polyA selected RNA-seq from fly ovary
nanosGal4_P-element_shCG7065_rep2	RNA-seq	polyA selected RNA-seq from fly ovary
nanosGal4_P-element_shCG7065_rep3	RNA-seq	polyA selected RNA-seq from fly ovary
nanosGal4_P-element_shCG31510&CG7065_rep1	RNA-seq	polyA selected RNA-seq from fly ovary
nanosGal4_P-element_shCG31510&CG7065_rep2	RNA-seq	polyA selected RNA-seq from fly ovary
nanosGal4_P-element_shCG31510&CG7065_rep3	RNA-seq	polyA selected RNA-seq from fly ovary
nanosGal4_P-element_shZfc3h1&Zcchc7_weak_rep1	RNA-seq	polyA selected RNA-seq from fly ovary
nanosGal4_P-element_shZfc3h1&Zcchc7_weak_rep2	RNA-seq	polyA selected RNA-seq from fly ovary
nanosGal4_P-element_shZfc3h1&Zcchc7_weak_rep3	RNA-seq	polyA selected RNA-seq from fly ovary

### Sheet: Suppl. Table TT-seq libraries
List of TT-seq libraries in this study
Sample name	Experiment type	Description	GEO Accesion number
siLuc_day4_1	TT-seq	TT-seq -seq in OSCs
siLuc_day4_2	TT-seq	TT-seq -seq in OSCs
siLuc_day4_3	TT-seq	TT-seq -seq in OSCs
siZfc3h1_day4_1	TT-seq	TT-seq -seq in OSCs
siZfc3h1_day4_2	TT-seq	TT-seq -seq in OSCs
siZfc3h1_day4_3	TT-seq	TT-seq -seq in OSCs
siZcchc7_day4_1	TT-seq	TT-seq -seq in OSCs
siZcchc7_day4_2	TT-seq	TT-seq -seq in OSCs
siZcchc7_day4_3	TT-seq	TT-seq -seq in OSCs
siZcchc8_day4_1	TT-seq	TT-seq -seq in OSCs
siZcchc8_day4_2	TT-seq	TT-seq -seq in OSCs
siZcchc8_day4_3	TT-seq	TT-seq -seq in OSCs
siZfc3h1_Zcchc8_day4_1	TT-seq	TT-seq -seq in OSCs
siZfc3h1_Zcchc8_day4_2	TT-seq	TT-seq -seq in OSCs
siZfc3h1_Zcchc8_day4_3	TT-seq	TT-seq -seq in OSCs

### Sheet: Suppl. Table small RNA-seq
List of small RNA-seq libraries in this study
Sample name	Experiment type	Description	GEO Accesion number
TraPR_siLuc_d4	small RNA-seq	small RNA-seq in OSCs	GSE274433
TraPR_siLuc_d2	small RNA-seq	small RNA-seq in OSCs	GSE274433
TraPR_sidZfc3h1_dZcchc8_d4	small RNA-seq	small RNA-seq in OSCs	GSE274433
TraPR_siRrp41_dExosc4_d3	small RNA-seq	small RNA-seq in OSCs	GSE274433
TraPR_siRrp40_dExosc3_d3	small RNA-seq	small RNA-seq in OSCs	GSE274433
TraPR_siMtr4_d3	small RNA-seq	small RNA-seq in OSCs	GSE274433
TraPR_siDis3_d2	small RNA-seq	small RNA-seq in OSCs	GSE274433
TraPR_siCG31510_CG7065_d4	small RNA-seq	small RNA-seq in OSCs	GSE274433
TraPR_siCG7065_d4	small RNA-seq	small RNA-seq in OSCs	GSE274433
TraPR_siCG31510_d4	small RNA-seq	small RNA-seq in OSCs	GSE274433
TraPR_MTD_shWhite_rep1	small RNA-seq	small RNA-seq in fly ovary
TraPR_MTD_shWhite_rep2	small RNA-seq	small RNA-seq in fly ovary
TraPR_MTD_shCG31510_rep1	small RNA-seq	small RNA-seq in fly ovary
TraPR_MTD_shCG31510_rep2	small RNA-seq	small RNA-seq in fly ovary
TraPR_MTD_shCG7065_rep1	small RNA-seq	small RNA-seq in fly ovary
TraPR_MTD_shCG7065_rep2	small RNA-seq	small RNA-seq in fly ovary

### Sheet: Suppl. Table PRO-seq libraries
List of PRO-seq libraries in this study
Sample name	Experiment type	Description	GEO Accesion number
siDis3_rep1	PRO-seq	PROseq measurement of nascent RNA in OSCs	GSE274432
siDis3_rep2	PRO-seq	PROseq measurement of nascent RNA in OSCs	GSE274432
siRrp40_dExosc3_rep1	PRO-seq	PROseq measurement of nascent RNA in OSCs	GSE274432
siRrp40_dExosc3_rep2	PRO-seq	PROseq measurement of nascent RNA in OSCs	GSE274432
siRrp41_dExosc4_rep1	PRO-seq	PROseq measurement of nascent RNA in OSCs	GSE274432
siRrp41_dExosc4_rep2	PRO-seq	PROseq measurement of nascent RNA in OSCs	GSE274432
siMtr4_rep1	PRO-seq	PROseq measurement of nascent RNA in OSCs	GSE274432
siMtr4_rep2	PRO-seq	PROseq measurement of nascent RNA in OSCs	GSE274432
siCtrl_rep1	PRO-seq	PROseq measurement of nascent RNA in OSCs	GSE274432
siCtrl_rep2	PRO-seq	PROseq measurement of nascent RNA in OSCs	GSE274432
siPiwi_rep1	PRO-seq	PROseq measurement of nascent RNA in OSCs	GSE274432
siPiwi_rep2	PRO-seq	PROseq measurement of nascent RNA in OSCs	GSE274432
sidZfc3h1_dZcchc8_rep1	PRO-seq	PROseq measurement of nascent RNA in OSCs	GSE274432
sidZfc3h1_dZcchc8_rep2	PRO-seq	PROseq measurement of nascent RNA in OSCs	GSE274432
siCG31510_CG7065_rep1	PRO-seq	PROseq measurement of nascent RNA in OSCs	GSE274432
siCG31510_CG7065_rep2	PRO-seq	PROseq measurement of nascent RNA in OSCs	GSE274432
PROseq_siCtrl_rep1	PRO-seq	PROseq measurement of nascent RNA in OSCs
PROseq_siCtrl_rep2	PRO-seq	PROseq measurement of nascent RNA in OSCs
PROseq_siCG31510_rep1	PRO-seq	PROseq measurement of nascent RNA in OSCs
PROseq_siCG31510_rep2	PRO-seq	PROseq measurement of nascent RNA in OSCs
PROseq_siCG7065_rep1	PRO-seq	PROseq measurement of nascent RNA in OSCs
PROseq_siCG7065_rep2	PRO-seq	PROseq measurement of nascent RNA in OSCs
PROseq_siZfc3h1_rep1	PRO-seq	PROseq measurement of nascent RNA in OSCs
PROseq_siZfc3h1_rep2	PRO-seq	PROseq measurement of nascent RNA in OSCs
PROseq_siZcchc7_rep1	PRO-seq	PROseq measurement of nascent RNA in OSCs
PROseq_siZcchc7_rep2	PRO-seq	PROseq measurement of nascent RNA in OSCs
PROseq_siZcchc8_rep1	PRO-seq	PROseq measurement of nascent RNA in OSCs
PROseq_siZcchc8_rep2	PRO-seq	PROseq measurement of nascent RNA in OSCs

### Sheet: Suppl. Table ChIP-seq libraries
List of ChIP-seq libraries in this study
Sample name	Experiment type	Description	GEO Accesion number
Reproter_Ctrl_rep1	ChIP-seq	ChIP with anti-H3K9me3 antibody in OSCs	GSE274431
Reproter_Ctrl_rep2	ChIP-seq	ChIP with anti-H3K9me3 antibody in OSCs	GSE274431
LN_Panx_rep1	ChIP-seq	ChIP with anti-H3K9me3 antibody in OSCs	GSE274431
LN_Panx_rep2	ChIP-seq	ChIP with anti-H3K9me3 antibody in OSCs	GSE274431
LN_CG31510_rep1	ChIP-seq	ChIP with anti-H3K9me3 antibody in OSCs	GSE274431
LN_CG31510_rep2	ChIP-seq	ChIP with anti-H3K9me3 antibody in OSCs	GSE274431
LN_CG7065_rep1	ChIP-seq	ChIP with anti-H3K9me3 antibody in OSCs	GSE274431
LN_CG7065_rep2	ChIP-seq	ChIP with anti-H3K9me3 antibody in OSCs	GSE274431
input_Reproter_Ctrl_rep1	Input	input DNA for chromatin immunoprecipitation	GSE274431
input_Reproter_Ctrl_rep2	Input	input DNA for chromatin immunoprecipitation	GSE274431
input_LN_Panx_rep1	Input	input DNA for chromatin immunoprecipitation	GSE274431
input_LN_Panx_rep2	Input	input DNA for chromatin immunoprecipitation	GSE274431
input_LN_CG31510_rep1	Input	input DNA for chromatin immunoprecipitation	GSE274431
input_LN_CG31510_rep2	Input	input DNA for chromatin immunoprecipitation	GSE274431
input_LN_CG7065_rep1	Input	input DNA for chromatin immunoprecipitation	GSE274431
input_LN_CG7065_rep2	Input	input DNA for chromatin immunoprecipitation	GSE274431
H3K9me3_siCtrl_rep1	ChIP-seq	ChIP with anti-H3K9me3 antibody in OSCs	GSE274431
H3K9me3_siCtrl_rep2	ChIP-seq	ChIP with anti-H3K9me3 antibody in OSCs	GSE274431
H3K9me3_siDis3_rep1	ChIP-seq	ChIP with anti-H3K9me3 antibody in OSCs	GSE274431
H3K9me3_siDis3_rep2	ChIP-seq	ChIP with anti-H3K9me3 antibody in OSCs	GSE274431
H3K9me3_siMtr4_rep1	ChIP-seq	ChIP with anti-H3K9me3 antibody in OSCs	GSE274431
H3K9me3_siMtr4_rep2	ChIP-seq	ChIP with anti-H3K9me3 antibody in OSCs	GSE274431
H3K9me3_siRrp40_dExosc3_rep1	ChIP-seq	ChIP with anti-H3K9me3 antibody in OSCs	GSE274431
H3K9me3_siRrp40_dExosc3_rep2	ChIP-seq	ChIP with anti-H3K9me3 antibody in OSCs	GSE274431
H3K9me3_siRrp41_dExosc4_rep1	ChIP-seq	ChIP with anti-H3K9me3 antibody in OSCs	GSE274431
H3K9me3_siRrp41_dExosc4_rep2	ChIP-seq	ChIP with anti-H3K9me3 antibody in OSCs	GSE274431
H3K9me3_sidZfc3h1_dZcchc8_rep1	ChIP-seq	ChIP with anti-H3K9me3 antibody in OSCs	GSE274431
H3K9me3_sidZfc3h1_dZcchc8_rep2	ChIP-seq	ChIP with anti-H3K9me3 antibody in OSCs	GSE274431
input_siCtrl_rep1	Input	input DNA for chromatin immunoprecipitation	GSE274431
input_siCtrl_rep2	Input	input DNA for chromatin immunoprecipitation	GSE274431
input_siDis3_rep1	Input	input DNA for chromatin immunoprecipitation	GSE274431
input_siDis3_rep2	Input	input DNA for chromatin immunoprecipitation	GSE274431
input_siMtr4_rep1	Input	input DNA for chromatin immunoprecipitation	GSE274431
input_siMtr4_rep2	Input	input DNA for chromatin immunoprecipitation	GSE274431
input_siRrp40_dExosc3_rep1	Input	input DNA for chromatin immunoprecipitation	GSE274431
input_siRrp40_dExosc3_rep2	Input	input DNA for chromatin immunoprecipitation	GSE274431
input_siRrp41_dExosc4_rep1	Input	input DNA for chromatin immunoprecipitation	GSE274431
input_siRrp41_dExosc4_rep2	Input	input DNA for chromatin immunoprecipitation	GSE274431
input_sidZfc3h1_dZcchc8_rep1	Input	input DNA for chromatin immunoprecipitation	GSE274431
input_sidZfc3h1_dZcchc8_rep2	Input	input DNA for chromatin immunoprecipitation	GSE274431
H3K9me3_siLuc_rep1	ChIP-seq	ChIP with anti-H3K9me3 antibody in OSCs	GSE274431
H3K9me3_siLuc_rep2	ChIP-seq	ChIP with anti-H3K9me3 antibody in OSCs	GSE274431
H3K9me3_siPiwi_rep1	ChIP-seq	ChIP with anti-H3K9me3 antibody in OSCs	GSE274431
H3K9me3_siPiwi_rep2	ChIP-seq	ChIP with anti-H3K9me3 antibody in OSCs	GSE274431
H3K9me3_siCG31510_CG7065_rep1	ChIP-seq	ChIP with anti-H3K9me3 antibody in OSCs	GSE274431
H3K9me3_siCG31510_CG7065_rep2	ChIP-seq	ChIP with anti-H3K9me3 antibody in OSCs	GSE274431
input_siLuc_rep1	Input	input DNA for chromatin immunoprecipitation	GSE274431
input_siLuc_rep2	Input	input DNA for chromatin immunoprecipitation	GSE274431
input_siPiwi_rep1	Input	input DNA for chromatin immunoprecipitation	GSE274431
input_siPiwi_rep2	Input	input DNA for chromatin immunoprecipitation	GSE274431
input_siCG31510_CG7065_rep1	Input	input DNA for chromatin immunoprecipitation	GSE274431
input_siCG31510_CG7065_rep2	Input	input DNA for chromatin immunoprecipitation	GSE274431
H3K9me3_ siCG31510_rep1	ChIP-seq	ChIP with anti-H3K9me3 antibody in OSCs
H3K9me3_ siCG31510_rep2	ChIP-seq	ChIP with anti-H3K9me3 antibody in OSCs
H3K9me3_si CG7065_rep1	ChIP-seq	ChIP with anti-H3K9me3 antibody in OSCs
H3K9me3_ si CG7065_rep2	ChIP-seq	ChIP with anti-H3K9me3 antibody in OSCs
input_H3K9me3_siCG31510_rep1	Input	input DNA for chromatin immunoprecipitation
input_H3K9me3_siCG31510_rep2	Input	input DNA for chromatin immunoprecipitation
input_H3K9me3_ siCG7065_rep1	Input	input DNA for chromatin immunoprecipitation
input_H3K9me3_ siCG7065_rep2	Input	input DNA for chromatin immunoprecipitation
Pol_II_8WG16_siCtrl_rep1	ChIP-seq	ChIP with anti- Pol II 8WG16 antibody in OSCs
Pol_II_8WG16_siCtrl_rep2	ChIP-seq	ChIP with anti- Pol II 8WG16 antibody in OSCs
Pol_II_8WG16_siCG31510_rep1	ChIP-seq	ChIP with anti- Pol II 8WG16 antibody in OSCs
Pol_II_8WG16_siCG31510_rep2	ChIP-seq	ChIP with anti- Pol II 8WG16 antibody in OSCs
Pol_II_8WG16_siCG7065_rep1	ChIP-seq	ChIP with anti- Pol II 8WG16 antibody in OSCs
Pol_II_8WG16_siCG7065_rep2	ChIP-seq	ChIP with anti- Pol II 8WG16 antibody in OSCs
Pol_II_8WG16_siCG31510_CG7065_rep1	ChIP-seq	ChIP with anti- Pol II 8WG16 antibody in OSCs
Pol_II_8WG16_siCG31510_CG7065_rep2	ChIP-seq	ChIP with anti- Pol II 8WG16 antibody in OSCs
Pol_II_8WG16_siPiwi_rep1	ChIP-seq	ChIP with anti- Pol II 8WG16 antibody in OSCs
Pol_II_8WG16_siPiwi_rep2	ChIP-seq	ChIP with anti- Pol II 8WG16 antibody in OSCs
Pol_II_8WG16_siZfc3h1_Zcchc8_rep1	ChIP-seq	ChIP with anti- Pol II 8WG16 antibody in OSCs
Pol_II_8WG16_siZfc3h1_Zcchc8_rep2	ChIP-seq	ChIP with anti- Pol II 8WG16 antibody in OSCs
input_Pol_II_siCtrl_rep1	Input	input DNA for Pol II ChIP
input_Pol_II_siCtrl_rep2	Input	input DNA for Pol II ChIP
input_Pol_II_siCG31510_rep1	Input	input DNA for Pol II ChIP
input_Pol_II_siCG31510_rep2	Input	input DNA for Pol II ChIP
input_Pol_II_siCG7065_rep1	Input	input DNA for Pol II ChIP
input_Pol_II_siCG7065_rep2	Input	input DNA for Pol II ChIP
input_Pol_II_siCG31510_CG7065_rep1	Input	input DNA for Pol II ChIP
input_Pol_II_siCG31510_CG7065_rep2	Input	input DNA for Pol II ChIP
Pol_II_8WG16_si_Piwi_rep1	Input	input DNA for Pol II ChIP
Pol_II_8WG16_si_Piwi_rep2	Input	input DNA for Pol II ChIP
input_Pol_II_siZfc3h1_Zcchc8_rep1	Input	input DNA for Pol II ChIP
input_Pol_II_siZfc3h1_Zcchc8_rep2	Input	input DNA for Pol II ChIP
