## Supplemental Table 9 for "RNA decay via the nuclear exosome is essential for Piwi-mediated transposon silencing"

### Sheet: Suppl. Table Piwi cofactors
List of the established nuclear piRNA pathway related genes
piwi	asterix	maelstrom	spn-E	panx	nxf2	nxt1	ctp
sov	Su(var)205	eggless	wde	Su(var)3-3	ova	HDAC1	Mi-2
MEP-1	Su(var)2-10	smt3	Aos1	Uba2	lwr	His1:CG31617	brm
